# A tardigrade cytochrome P450 perturbs *Drosophila melanogaster* development

**DOI:** 10.1101/2025.05.31.657185

**Authors:** Caitlyn L Perry, Charles Robin

## Abstract

An analysis (Nelson, 2018) of *Hypsibius exemplaris* cytochrome P450 genes has revealed the existence of a gene (dubbed *Cyp18k1*) showing moderate sequence similarity with the ecdysteroid-inactivating arthropod Cyp18a group. Using a transgenic *H. exemplaris Cyp18k1* construct, we have demonstrated that ubiquitous CYP18K1 expression results in lethal failure of abdominal histoblast proliferation in *Drosophila melanogaster*.
