## Supplemental Table 1 for "A tardigrade cytochrome P450 perturbs *Drosophila melanogaster* development"

### Sheet: Sheet1
sample number	gene	Cq	Cq mean	Cq st dev	control	Cq	Cq mean	Cq st dev
act-5C-GAL4/UAS-Cyp18k1 sample 1	E75	23.63	23.53	0.123	rpl11	18.01	18.01	0.066
act-5C-GAL4/UAS-Cyp18k1 sample 1	E75	23.57	23.53	0.123	rpl11	17.94	18.01	0.066
act-5C-GAL4/UAS-Cyp18k1 sample 1	E75	23.39	23.53	0.123	rpl11	18.07	18.01	0.066
act-5C-GAL4/UAS-Cyp18k1 sample 2	E75	23.79	23.92	0.153	rpl11	18.39	18.16	0.202
act-5C-GAL4/UAS-Cyp18k1 sample 2	E75	23.88	23.92	0.153	rpl11	18.07	18.16	0.202
act-5C-GAL4/UAS-Cyp18k1 sample 2	E75	24.09	23.92	0.153	rpl11	18.02	18.16	0.202
act-5C-GAL4/UAS-Cyp18k1 sample 3	E75	23.16	23.14	0.029	rpl11	17.43	17.39	0.159
act-5C-GAL4/UAS-Cyp18k1 sample 3	E75	23.15	23.14	0.029	rpl11	17.21	17.39	0.159
act-5C-GAL4/UAS-Cyp18k1 sample 3	E75	23.11	23.14	0.029	rpl11	17.52	17.39	0.159
CyO-GFP/UAS-Cyp18k1 sample 1	E75	23.42	23.42	0.1	rpl11	17.52	17.45	0.073
CyO-GFP/UAS-Cyp18k1 sample 1	E75	23.52	23.42	0.1	rpl11	17.37	17.45	0.073
CyO-GFP/UAS-Cyp18k1 sample 1	E75	23.32	23.42	0.1	rpl11	17.47	17.45	0.073
CyO-GFP/UAS-Cyp18k1 sample 2	E75	23.11	23.06	0.042	rpl11	17.23	17.26	0.052
CyO-GFP/UAS-Cyp18k1 sample 2	E75	23.06	23.06	0.042	rpl11	17.23	17.26	0.052
CyO-GFP/UAS-Cyp18k1 sample 2	E75	23.03	23.06	0.042	rpl11	17.32	17.26	0.052
CyO-GFP/UAS-Cyp18k1 sample 3	E75	23.53	23.6	0.097	rpl11	17.76	17.78	0.016
CyO-GFP/UAS-Cyp18k1 sample 3	E75	23.71	23.6	0.097	rpl11	17.79	17.78	0.016
CyO-GFP/UAS-Cyp18k1 sample 3	E75	23.55	23.6	0.097	rpl11	17.79	17.78	0.016
sample number	gene	Cq	Cq mean	Cq st dev	gene	Cq	Cq mean	Cq st dev
act-5C-GAL4/UAS-Cyp18k1 sample 1	E93	22.84	22.76	0.093	rpl11	18.01	18.01	0.066
act-5C-GAL4/UAS-Cyp18k1 sample 1	E93	22.66	22.76	0.093	rpl11	17.94	18.01	0.066
act-5C-GAL4/UAS-Cyp18k1 sample 1	E93	22.8	22.76	0.093	rpl11	18.07	18.01	0.066
act-5C-GAL4/UAS-Cyp18k1 sample 2	E93	22.68	22.67	0.071	rpl11	18.39	18.16	0.202
act-5C-GAL4/UAS-Cyp18k1 sample 2	E93	22.6	22.67	0.071	rpl11	18.07	18.16	0.202
act-5C-GAL4/UAS-Cyp18k1 sample 2	E93	22.74	22.67	0.071	rpl11	18.02	18.16	0.202
act-5C-GAL4/UAS-Cyp18k1 sample 3	E93	22.19	22.11	0.091	rpl11	17.43	17.39	0.159
act-5C-GAL4/UAS-Cyp18k1 sample 3	E93	22.12	22.11	0.091	rpl11	17.21	17.39	0.159
act-5C-GAL4/UAS-Cyp18k1 sample 3	E93	22.01	22.11	0.091	rpl11	17.52	17.39	0.159
CyO-GFP/UAS-Cyp18k1 sample 1	E93	22.33	22.39	0.053	rpl11	17.52	17.45	0.073
CyO-GFP/UAS-Cyp18k1 sample 1	E93	22.44	22.39	0.053	rpl11	17.37	17.45	0.073
CyO-GFP/UAS-Cyp18k1 sample 1	E93	22.4	22.39	0.053	rpl11	17.47	17.45	0.073
CyO-GFP/UAS-Cyp18k1 sample 2	E93	22.15	22.21	0.072	rpl11	17.23	17.26	0.052
CyO-GFP/UAS-Cyp18k1 sample 2	E93	22.2	22.21	0.072	rpl11	17.23	17.26	0.052
CyO-GFP/UAS-Cyp18k1 sample 2	E93	22.29	22.21	0.072	rpl11	17.32	17.26	0.052
CyO-GFP/UAS-Cyp18k1 sample 3	E93	22.53	22.59	0.046	rpl11	17.76	17.78	0.016
CyO-GFP/UAS-Cyp18k1 sample 3	E93	22.6	22.59	0.046	rpl11	17.79	17.78	0.016
CyO-GFP/UAS-Cyp18k1 sample 3	E93	22.62	22.59	0.046	rpl11	17.79	17.78	0.016
sample number	gene	Cq	Cq mean	Cq st dev	gene	Cq	Cq mean	Cq st dev
act-5C-GAL4/UAS-Cyp18k1 sample 1	chp	23.68	23.85	0.148	rpl11	18.01	18.01	0.066
act-5C-GAL4/UAS-Cyp18k1 sample 1	chp	23.9	23.85	0.148	rpl11	17.94	18.01	0.066
act-5C-GAL4/UAS-Cyp18k1 sample 1	chp	23.96	23.85	0.148	rpl11	18.07	18.01	0.066
act-5C-GAL4/UAS-Cyp18k1 sample 2	chp	23.58	23.58	0.149	rpl11	18.39	18.16	0.202
act-5C-GAL4/UAS-Cyp18k1 sample 2	chp	23.43	23.58	0.149	rpl11	18.07	18.16	0.202
act-5C-GAL4/UAS-Cyp18k1 sample 2	chp	23.73	23.58	0.149	rpl11	18.02	18.16	0.202
act-5C-GAL4/UAS-Cyp18k1 sample 3	chp	23	22.9	0.135	rpl11	17.43	17.39	0.159
act-5C-GAL4/UAS-Cyp18k1 sample 3	chp	22.75	22.9	0.135	rpl11	17.21	17.39	0.159
act-5C-GAL4/UAS-Cyp18k1 sample 3	chp	22.96	22.9	0.135	rpl11	17.52	17.39	0.159
CyO-GFP/UAS-Cyp18k1 sample 1	chp	22.96	23	0.029	rpl11	17.52	17.45	0.073
CyO-GFP/UAS-Cyp18k1 sample 1	chp	23.01	23	0.029	rpl11	17.37	17.45	0.073
CyO-GFP/UAS-Cyp18k1 sample 1	chp	23.02	23	0.029	rpl11	17.47	17.45	0.073
CyO-GFP/UAS-Cyp18k1 sample 2	chp	22.18	22.22	0.068	rpl11	17.23	17.26	0.052
CyO-GFP/UAS-Cyp18k1 sample 2	chp	22.3	22.22	0.068	rpl11	17.23	17.26	0.052
CyO-GFP/UAS-Cyp18k1 sample 2	chp	22.18	22.22	0.068	rpl11	17.32	17.26	0.052
CyO-GFP/UAS-Cyp18k1 sample 3	chp	23.58	23.54	0.133	rpl11	17.76	17.78	0.016
CyO-GFP/UAS-Cyp18k1 sample 3	chp	23.39	23.54	0.133	rpl11	17.79	17.78	0.016
CyO-GFP/UAS-Cyp18k1 sample 3	chp	23.64	23.54	0.133	rpl11	17.79	17.78	0.016
sample name	gene	Cq	Cq mean	Cq st dev	gene	Cq	Cq mean	Cq st dev
act-5C-GAL4/UAS-Cyp18k1 sample 1	ics	21.8546	21.7597	0.0926672	rpl11	18.01	18.01	0.066
act-5C-GAL4/UAS-Cyp18k1 sample 1	ics	21.7551	21.7597	0.0926672	rpl11	17.94	18.01	0.066
act-5C-GAL4/UAS-Cyp18k1 sample 1	ics	21.6694	21.7597	0.0926672	rpl11	18.07	18.01	0.066
act-5C-GAL4/UAS-Cyp18k1 sample 2	ics	21.4069	21.3596	0.0409495	rpl11	18.39	18.16	0.202
act-5C-GAL4/UAS-Cyp18k1 sample 2	ics	21.336	21.3596	0.0409495	rpl11	18.07	18.16	0.202
act-5C-GAL4/UAS-Cyp18k1 sample 2	ics	21.3359	21.3596	0.0409495	rpl11	18.02	18.16	0.202
act-5C-GAL4/UAS-Cyp18k1 sample 3	ics	20.9	20.85	0.042	rpl11	17.43	17.39	0.159
act-5C-GAL4/UAS-Cyp18k1 sample 3	ics	20.82	20.85	0.042	rpl11	17.21	17.39	0.159
act-5C-GAL4/UAS-Cyp18k1 sample 3	ics	20.84	20.85	0.042	rpl11	17.52	17.39	0.159
CyO-GFP/UAS-Cyp18k1 sample 1	ics	20.81	20.89	0.076	rpl11	17.52	17.45	0.073
CyO-GFP/UAS-Cyp18k1 sample 1	ics	20.94	20.89	0.076	rpl11	17.37	17.45	0.073
CyO-GFP/UAS-Cyp18k1 sample 1	ics	20.93	20.89	0.076	rpl11	17.47	17.45	0.073
CyO-GFP/UAS-Cyp18k1 sample 2	ics	20.89	20.79	0.091	rpl11	17.23	17.26	0.052
CyO-GFP/UAS-Cyp18k1 sample 2	ics	20.72	20.79	0.091	rpl11	17.23	17.26	0.052
CyO-GFP/UAS-Cyp18k1 sample 2	ics	20.75	20.79	0.091	rpl11	17.32	17.26	0.052
CyO-GFP/UAS-Cyp18k1 sample 3	ics	20.94	20.96	0.055	rpl11	17.76	17.78	0.016
CyO-GFP/UAS-Cyp18k1 sample 3	ics	20.92	20.96	0.055	rpl11	17.79	17.78	0.016
CyO-GFP/UAS-Cyp18k1 sample 3	ics	21.02	20.96	0.055	rpl11	17.79	17.78	0.016
sample name	gene	Cq	Cq mean	Cq st dev	gene	Cq	Cq mean	Cq st dev
act-5C-GAL4/UAS-Cyp18k1 sample 1	pot	24.68	24.73	0.165	rpl11	18.01	18.01	0.066
act-5C-GAL4/UAS-Cyp18k1 sample 1	pot	24.59	24.73	0.165	rpl11	17.94	18.01	0.066
act-5C-GAL4/UAS-Cyp18k1 sample 1	pot	24.91	24.73	0.165	rpl11	18.07	18.01	0.066
act-5C-GAL4/UAS-Cyp18k1 sample 2	pot	24.75	24.92	0.309	rpl11	18.39	18.16	0.202
act-5C-GAL4/UAS-Cyp18k1 sample 2	pot	25.28	24.92	0.309	rpl11	18.07	18.16	0.202
act-5C-GAL4/UAS-Cyp18k1 sample 2	pot	24.74	24.92	0.309	rpl11	18.02	18.16	0.202
act-5C-GAL4/UAS-Cyp18k1 sample 3	pot	23.4	23.21	0.162	rpl11	17.43	17.39	0.159
act-5C-GAL4/UAS-Cyp18k1 sample 3	pot	23.14	23.21	0.162	rpl11	17.21	17.39	0.159
act-5C-GAL4/UAS-Cyp18k1 sample 3	pot	23.1	23.21	0.162	rpl11	17.52	17.39	0.159
CyO-GFP/UAS-Cyp18k1 sample 1	pot	24.15	24.31	0.138	rpl11	17.52	17.45	0.073
CyO-GFP/UAS-Cyp18k1 sample 1	pot	24.42	24.31	0.138	rpl11	17.37	17.45	0.073
CyO-GFP/UAS-Cyp18k1 sample 1	pot	24.35	24.31	0.138	rpl11	17.47	17.45	0.073
CyO-GFP/UAS-Cyp18k1 sample 2	pot	23.87	23.93	0.056	rpl11	17.23	17.26	0.052
CyO-GFP/UAS-Cyp18k1 sample 2	pot	23.94	23.93	0.056	rpl11	17.23	17.26	0.052
CyO-GFP/UAS-Cyp18k1 sample 2	pot	23.98	23.93	0.056	rpl11	17.32	17.26	0.052
CyO-GFP/UAS-Cyp18k1 sample 3	pot	24.32	24.34	0.056	rpl11	17.76	17.78	0.016
CyO-GFP/UAS-Cyp18k1 sample 3	pot	24.4	24.34	0.056	rpl11	17.79	17.78	0.016
CyO-GFP/UAS-Cyp18k1 sample 3	pot	24.29	24.34	0.056	rpl11	17.79	17.78	0.016
